# The record of Deinotheriidae from the Miocene of the Swiss Jura Mountains (Jura Canton, Switzerland)

**DOI:** 10.1101/2020.08.10.244061

**Authors:** Fanny Gagliardi, Olivier Maridet, Damien Becker

## Abstract

The Miocene sands of the Swiss Jura Mountains, long exploited in quarries for the construction industry, have yielded abundant fossil remains of large mammals. Among Deinotheriidae (Proboscidea), two species, *Prodeinotherium bavaricum* and *Deinotherium giganteum*, had previously been identified in the Delémont valley, but never described. A third species, *Deinotherium levius*, from the locality of Charmoille in Ajoie, is reported herein for the first time in Switzerland. These occurrences are dated from the middle to the late Miocene, correlating to the European Mammal biozones MN5 to MN9. The study is completed by a discussion on the palaeobiogeography of deinotheres at the European scale.
