## Supplementary information for "The record of Deinotheriidae from the Miocene of the Swiss Jura Mountains (Jura Canton, Switzerland)"

### Sheet: Data
Original identifiction	Corrected identification	Locality	Age	References	References for correction
Prodeinotherium bavaricum (von Meyer, 1831)	Prodeinotherium cuvieri (Kaup, 1832)	Greece, North Aegean, Lesvos island	MN 3	Koufos et al. 2003	Ginsburg & Chevrier 2001
Prodeinotherium cuvieri (Kaup, 1832)		Spain, Artesilla	MN 4	Azanza et al. 1993
Prodeinotherium cuvieri (Kaup, 1832)		France, Aérotrain	MN 4	Ginsburg 1989
Prodeinotherium cuvieri (Kaup, 1832)		France, Chevilly	MN 4	Pickford & Pourabrishami 2013
Prodeinotherium bavaricum (von Meyer, 1831)	Prodeinotherium cuvieri (Kaup, 1832)	Germany, Baden-Württemberg, Eggingen-Mittelhart	MN 4	Sach & Heizmann 2001	Pickford & Pourabrishami 2013
Prodeinotherium bavaricum (von Meyer, 1831)	Prodeinotherium cuvieri (Kaup, 1832)	Germany, Baden-Württemberg, Langenau	MN 4	Sach & Heizmann 2001	Pickford & Pourabrishami 2013
Prodeinotherium cuvieri (Kaup, 1832)		France, La Romieu	MN 4	Ginsburg & Chevrier 2001
Prodeinotherium cuvieri (Kaup, 1832)		France, Béon	MN 4	Pickford & Pourabrishami 2013
Prodeinotherium hungaricum Ehik, 1930	Prodeinotherium bavaricum (von Meyer, 1831)	Hungary, Kotyháza	MN 4	Éhik 1930, Gasparik 2001	Huttunen 2002a
Prodeinotherium hungaricum Ehik, 1930	Prodeinotherium bavaricum (von Meyer, 1831)	Hungary, Kirád	MN 4	Éhik 1930, Gasparik 2001	Huttunen 2002a
Prodeinotherium bavaricum (von Kaup, 1832)		France, Beaugency-Tavers	MN 5	Ginsburg & Chevrier 2001
Prodeinotherium bavaricum (von Meyer, 1831)		Austria, Karpathien, Leoben	MN 5	Mottl 1970
Prodeinotherium bavaricum (von Meyer, 1831)		France, Faluns of Savigné-sur-Lathan	MN 5	Ginsburg 2001
Prodeinotherium bavaricum (von Meyer, 1831)		France, Faluns of Tourain and Anjou	MN 5	Ginsburg & Chevrier 2001
Prodeinotherium bavaricum (von Meyer, 1831)		France, Pontigné	MN 5	Ginsburg & Bonneau 1995
Prodeinotherium bavaricum (von Meyer, 1831)		France, Pontlevoy-Thenay	MN 5	Ginsburg & Chevrier 2001
Prodeinotherium bavaricum (von Meyer, 1831)		Czech republic, Franzensbad	MN 5	Bergounioux & Crouzel 1962, Huttunen 2002b, Huttunen 2004
Prodeinotherium bavaricum (von Meyer, 1831)		Germany, Georgensmünd	MN 5	Göhlich 2020
Prodeinotherium bavaricum (von Meyer, 1831)		Switzerland, Jura, Montchaibeux	MN 5-6	This study
Prodeinotherium bavaricum (von Meyer, 1831)		Bosnia-Herzegovina, Gračanica	MN 6	Göhlich 2020
Prodeinotherium bavaricum (von Meyer, 1831)		Germany, Unterzolling	MN 6	Huttunen & Göhlich 2002
Prodeinotherium bavaricum (von Meyer, 1831)		Germany, Sprendlingen 2	MN 6	Böhme et al. 2012
Prodeinotherium cf. bavaricum	Prodeinotherium bavaricum (von Meyer, 1831)	Slovakia, Devinska Nova Ves	MN 6	Zapfe 1954, Göhlich 2020	Pickford & Pourabrishami 2013
Prodeinotherium bavaricum (von Meyer, 1831)		Slovakia, Bratislava, "Zapfe ́s Fissure"	MN 6	Sabol & Holec 2002
Prodeinotherium bavaricum (von Meyer, 1831)		Germany, Derching	MN 6	Huttunen 2002a, Huttunen & Göhlich 2002
Prodeinotherium bavaricum (von Meyer, 1831)		Germany, Enghausen	MN 6	Heissig 1989
Prodeinotherium bavaricum (von Meyer, 1831)		Germany, Göttschlag	MN 6	Heissig 1989
Prodeinotherium bavaricum (von Meyer, 1831)		Germany, Pfaffenzell	MN 6	Göhlich & Huttunen 2009
Prodeinotherium bavaricum (von Meyer, 1831)		France, Sansan	MN 6	Ginsburg & Bulot 2000
Prodeinotherium bavaricum (von Meyer, 1831)		Hungary, Várpalota	MN 6	Gasparik 2001, Toth & Hyzny 2013
Prodeinotherium bavaricum (von Meyer, 1831)		Turkey, Çandir	MN 6	Geraads & Güleç 2003
Prodeinotherium bavaricum (von Meyer, 1831)		France, Simorre	MN 7	Huttunen 2002a
Deinotherium levius Jourdan, 1861		Slovakia, Bratislava, Sandberg	MN 6-7/8	Sabol & Holec 2002
Prodeinotherium bavaricum (von Meyer, 1831)	Deinotherium levius Jourdan, 1861	France, Castelnau-Magnoac	MN 7	Duranthon et al. 2007	Pickford & Pourabrishami 2013
Deinotherium levius Jourdan, 1861		France, Tournan	MN 7/8	Aiglstorfer et al. 2014
Deinotherium levius Jourdan, 1861		France, St. Gaudens	MN 7/8	Aiglstorfer et al. 2014
Prodeinotherium bavaricum (von Meyer, 1831)	Deinotherium levius Jourdan, 1861	Slovakia, Svinná	MN 7/8	Toth & Hyzny 2013	Pickford & Pourabrishami 2013
Deinotherium levius Jourdan, 1861		Ukraine, Gusyatin	MN 7/8	Borisiak & Belyaeva 1948, Svistun 1974, Dubrovo Kapelist 1979, Aiglstorfer et al. 2014
Deinotherium levius Jourdan, 1861		Austria, Dietersdorfberg	MN 7/8	Aiglstorfer et al. 2014
Deinotherium levius Jourdan, 1861		Austria, Oberdorf	MN 7/8	Aiglstorfer et al. 2014
Deinotherium levius (vel D. giganteum) Jourdan, 1861	Deinotherium levius Jourdan, 1861	Austria, Gratkorn	MN 7/8	Aiglstorfer et al. 2014	Pickford & Pourabrishami 2013
Deinotherium levius Jourdan, 1861		Spain, Can Mata 1	MN 7/8	Agusti et al. 1984
Deinotherium levius Jourdan, 1861		Romania, Minisu de Sus	MN 7/8	Codrea 1996, Codrea et al. 1991, 2007
Deinotherium levius Jourdan, 1861		Germany, Massenhausen	MN 7/8	Aiglstorfer et al. 2014, Göhlich 2020
Deinotherium giganteum Kaup, 1829	Deinotherium levius Jourdan, 1861	Germany, Wißberg	MN 7/8	Gräf 1957, Tobien 1986, Göhlich 1999	Pickford & Pourabrishami 2013
Deinotherium levius Jourdan, 1861		Germany, Hinterauerbach	MN 8	Göhlich 2020
Deinotherium levius Jourdan, 1861		France, La Grive	MN 8	Göhlich 2020
Deinotherium giganteum Kaup, 1829	Deinotherium levius Jourdan, 1861	Hungary, Sopron	MN 9	Aiglstorfer et al. 2014	Pickford & Pourabrishami 2013
Deinotherium levius Jourdan, 1861		Switzerland, Jura, Charmoille	MN 9	This study
Deinotherium levius Jourdan, 1861		Spain, Can Ponsic 1	MN 9	Crusafont-Pairó & Golpe-Posse 1973, Begun 1992
Deinotherium giganteum Kaup, 1829		Spain, Piquera de San Esteban	MN 7	Mazo & Jorda Pardo 1994
Deinotherium giganteum Kaup, 1829		Spain, Cerro del Otero	MN 7/8	Bergounioux & Crouzel, 1962
Deinotherium giganteum Kaup, 1829		Spain, Barcelona, Sant Quirze	MN 7/8	Bergounioux & Crouzel, 1962
Deinotherium giganteum Kaup, 1829		Spain, Barcelona, Barranc de Can Vila 1 (Hostalets de Pierola)	MN 7/8	Moyà-Solà et al. 2004
Deinotherium giganteum Kaup, 1829		Switzerland, Jura, Bois de Raube	MN 7/8	This study
Deinotherium giganteum Kaup, 1829		Germany, Eppelsheim	MN 9	Gräf 1957, Tobien 1986, Göhlich 1999, 2020
Deinotherium giganteum Kaup, 1829		Germany, Esselborn	MN 9	Gräf 1957, Tobien 1986, Göhlich 1999
Deinotherium giganteum Kaup, 1829		Germany, Höwenegg	MN 9	Tobien 1986, Huttunen 2002a
Deinotherium giganteum Kaup, 1829		Germany, Melchingen	MN 9	Geraads et al. 2005
Deinotherium giganteum Kaup, 1829		Germany, Salmendingen	MN 9	Weinsheimer 1883
Deinotherium giganteum Kaup, 1829		Austria, Kettelasbrunn	MN 9	Göhlich 2020
Deinotherium giganteum Kaup, 1829		Austria, Gaiselberg	MN 9	Huttunen 2002a
Deinotherium giganteum Kaup, 1829		Austria, Vösendorf	MN 9	Huttunen 2002a
Deinotherium giganteum Kaup, 1829		Austria, Atzelsdorf	MN 9	Daxner-Höck & Göhlich 2009, Göhlich & Huttunen 2009
Deinotherium giganteum Kaup, 1829		Spain, Can Llobateres	MN 9	Bergounioux & Crouzel, 1962, Mazo & Montoya 2003
Deinotherium giganteum Kaup, 1829		France, Doué-la-Fontaine	MN 9	Ginsburg, 2000
Deinotherium giganteum Kaup, 1829		France, Maine-et-Loire, Noyant la Gravoyère	MN 9	Ginsburg, 2000
Deinotherium giganteum Kaup, 1829		France, Saint Jean-de-Bournay	MN 9	Guérin & Mein 1971
Deinotherium giganteum Kaup, 1829		Hungary, Borsod-Abaúj-Zemplén, Edelény	MN 9	Huttunen 2002a
Deinotherium giganteum Kaup, 1829		Hungary, Rudabanya	MN 9	Bernor al. 2004
Deinotherium giganteum Kaup, 1829		Romania, Dragesti	MN 9	Tibuleac 2018
Deinotherium giganteum Kaup, 1829		Spain, Autovía Orbital de Barcelona B-40	MN9-10	Alba et al. 2010
Deinotherium giganteum Kaup, 1829		Spain, Terrassa	MN 10	Santafé et al. 1979; Geraads et al. 2005
Deinotherium giganteum Kaup, 1829		France, Croix-Rousse	MN 10	Guérin & Mein, 1971
Deinotherium giganteum Kaup, 1829		France, Montredon	MN 10	Tobien 1988, Michaux 1988, Göhlich 2020
Deinotherium giganteum Kaup, 1829		France, Priay A	MN 10	Guérin & Mein, 1971
Deinotherium giganteum Kaup, 1829		France, Soblay	MN 10	Ménouret & Mein 2008
Deinotherium giganteum Kaup, 1829		Portugal, Azambujeira niveau moyen	MN 10	Antunes, Ginsburg & Mein 1983
Deinotherium proavum (Eichwald, 1831)		Spain, Crevillente	MN 11	Morales et al. 1999, Mazo & Montoya 2003; Geraads et al. 2005, Konidaris et al. 2017
Deinotherium proavum (Eichwald, 1831)		Germany, Dorn-Dürkheim	MN 11	Pickford & Pourabrishami 2013, Konidaris et al. 2017
Deinotherium proavum (Eichwald, 1831)		Austria, Kohfidisch	MN 11	Vislobokova 2007, Konidaris et al. 2017
Deinotherium gigantissimum	Deinotherium proavum (Eichwald, 1831)	Moldova, Chiobruchi	MN11	Godina abd David 1973, Lungu and Rzebik-Kowalska 2011,Konidaris et al. 2017	Huttunen 2002a
Deinotherium proavum (Eichwald, 1831)		Greece, Aghia Photia	MN11	Iliopoulos et al. 2014
Deinotherium proavum (Eichwald, 1831)		Hungary, Budapest - Köbanya	MN 11-12	Gasparik 2001
Deinotherium proavum (Eichwald, 1831)		Greece, Halmyropotamos	MN 12	Konidaris et al. 2017
Deinotherium proavum (Eichwald, 1831)		Greece, Pikermi	MN 12	Konidaris et al. 2017
Deinotherium proavum (Eichwald, 1831)		Greece, Samos	MN 12	Konidaris et al. 2017
Deinotherium proavum (Eichwald, 1831)		Hungary, Baltavár	MN 12	Rabeder 1989, Konidaris et al. 2017
Deinotherium proavum (Eichwald, 1831)		Moldova, Cimislia, Taraclia	MN 12	Konidaris et al. 2017
Deinotherium proavum (Eichwald, 1831)		Bulgaria, Eserovo	MN 12	Kovachev & Nikolov 2006, Aiglstorfer et al. 2014
Deinotherium gigantissimum	Deinotherium proavum (Eichwald, 1831)	Taraklia, Moldova	MN12	Godina David 1973, Lungu Rzebik-Kowalska 2011	Huttunen 2002a
Deinotherium gigantissimum	Deinotherium proavum (Eichwald, 1831)	Chimishlia, Moldova	MN12	Godina David 1973, Lungu Rzebik-Kowalska 2011	Huttunen 2002a
Deinotherium proavum (Eichwald, 1831)		Hungary, Györszentmárton	MN 12	Rabeder 1989; Gasparik 2001
Deinotherium proavum (Eichwald, 1831)		Hungary, Bötefa	MN 12-13	Gasparik 2001
Deinotherium proavum (Eichwald, 1831)		Hungary, Kemendollar	MN 12-13	Gasparik 2001
Deinotherium proavum (Eichwald, 1831)		Hungary, Polgardi	MN 13	Konidaris et al. 2017
Deinotherium proavum (Eichwald, 1831)		Hungary, Köveskal	MN 13	Gasparik 2001
Deinotherium proavum (Eichwald, 1831)		Romania, Dersida	MN 13	Jurcsak, 1973, 1983; Codrea et al. 2002; Codrea & Margin 2009
Deinotherium proavum (Eichwald, 1831)		Hungary, Zalaegerszeg - Kaszahaza	MN 13(-14)	Gasparik 2001

### Sheet: references
Agustí, J., Salvador Moyà-Solà, Jose Gibert, 1984. Mammal distribution dynamics in the eastern margin of the iberian peninsula during the miocene. Paléobiologie continentale 14, 33–46.
Aiglstorfer, M., Göhlich, U.B., Böhme, M., Gross, M., 2014. A partial skeleton of Deinotherium (Proboscidea, Mammalia) from the late Middle Miocene Gratkorn locality (Austria). Palaeobio Palaeoenv 94, 49–70. https://doi.org/10.1007/s12549-013-0140-x
Antunes, M.T, Ginsburg, L., Mein, P. 1983. Mammifères miocènes de azambujeira, niveau inférieur (Santarém, Portugal). Ciências da Terra 7, 161-186.
Azanza, B., Cerdeño, E., Ginsburg, L., van der Made, J., Morales, J., Tassy, P., 1993. Les grands mammifères du Miocéne inférieur d’Artesilla, bassin de Calatayud-Teruel (province de Saragosse, Espagne). Bulletin du Muséum National d’Histoire Naturelle 15C, 105–153.
Begun, D.R., 1992. Dryopithecus crusafonti sp. nov., a new Miocene Hominoid species from Can Ponsic (northeastern Spain). Am. J. Phys. Anthropol. 87, 291–309. https://doi.org/10.1002/ajpa.1330870306
Bergounioux, F.M., Crouzel, F. 1962. Les Deinothérides d’Espagne. Bulletin de la Société Géologique de France, série 7, 4, 394-404
Bernor et al. 2004. Recent Advances on Multidisciplinary Research at Rudabánya, Late Miocene (MN9), Hungary: a compendium. Palaeontographia Italica, 89(2002), 3-36
Böhme, M., Aiglstorfer, M., Uhl, D., Kullmer, O., 2012. The Antiquity of the Rhine River: Stratigraphic Coverage of the Dinotherienande (Eppelsheim Formation) of the Mainz Basin (Germany). PlosOne 7, e36817.
Codrea, V., Barbu, Ο., Bedelean, H. 2007. Middle Miocene diatomite- Bearing formations from western Romania. Bulletin of the Geological Society of Greece 40, 21. doi.org/10.12681/bgsg.16329
Codrea, V., Fărcaş, C., Săsăran, E., Dica, P. 2002. Late Miocene mammal fauna from Derşida (Sălaj district) and its related paleoenvironment. Studia Universitatis Babeş-Bolyai, Special issue 1, 119-132.
Codrea, V., Laslo-Faur, Α,Ι., Dudaç, C., Hosu, ΑΙ., Barbu, Ο. 1991. The first Romanian record of Deinotherium levius JOURDAN from the Sarmatian Diatomitic-Tuffaceous Complex at Minisu de Sus (Taut, Arad district). In The Volcanic Tuffs from the Transylvanian Basin: 103-109pp.
Codrea, V., Margin, C. 2009. The environments of the uppermost Miocene vertebrates from Derșida (Northwestern Rumania, Sălajcounty). Muzeul Olteniei Craiova. Oltenia. Studii și comunicări. Științele Naturii, Tom. XXV/2009.
Codrea, V. 1996. Miocene rhinoceroses from Romania: an overview. Acta zoologica Cracovia 39(1): 83-88.
Crusafont-Pairó, M., Golpe-Posse, J.M., 1973. New Pongids from the miocene of Vallès Penedes Basin (Catalonia, Spain). Journal of Human Evolution 2, 17–24. https://doi.org/10.1016/0047-2484(73)90092-4
Daxner-Höck, G.& Göhlich, U.B. 2009. The early Vallesian vertebrates of Atzelsdorf (Late Miocene, Austria). 1. Introduction. Ann Naturhist Mus Wien 111A: 475–478.
Dubrovo, I.A. & Kapelist, K.V., 1979. Catalogue of the tertiary vertebrate localities of the Ukr.SSR: Nauka, Moscow: 159 pp. [In Russian]
Duranthon, F., Cahuzac, B., 1997. Eléments de corrélation entre échelles marines et continentales: les données du bassin d’Aquitaine au Miocène, in: Aguilar, J.-P., Legendre, S., Michaux, J. (Eds.), Actes de Congrès BiochroM’97. Inst. Montpellier, pp. 591–608.
Éhik, J. 1930. Prodeinotherium hungaricum n. g., n. sp. Geologica Hungarica, Series Palaeontologica 6, 1-24.
Gasparik, M. 2001. Neogene proboscidean remains from Hungary; an overview. Fragmenta Palaeontologica Hungaria 19, 61-77.
Geraads, D., Güleç, E. 2003.Proboscidea from the middle Miocene hominoid site of Çandır (Turkey). Courier Forschungsinstitut Senckenberg, 240: 235-239.
Geraads, D., Kaya, T., Mayda, S. 2005. Late Miocene large mammals from Yulafli, Thrace region, Turkey, and their biogeographic implications.Acta Palaeontologica Polonica 50 (3), 523–544.
Ginsburg, L., & Bulot, C. 2000. Le cadre stratigraphique du site de Sansan. Bulletin du Muséum National d’Histoire naturelle, Paris, 183, 39–67.
Ginsburg, L. & Chevrier, F. 2001: Les dinothères du bassin de la Loire et l’évolution du genre Deinotherium en France. Symbioses n.s. 5, 9-24.
Ginsburg, L. & Bonneau, M. 1995. La succession des faunes de mammifères miocènes de Pontigné (Maine-et-Loire, France). Bulletin du Muséum national d’Histoire naturelle, série 4, 16, C (2/4), 313-328.
Ginsburg, L., 1989. The Faunas and Stratigraphical Subdivisions of the Orleanian in the Loire Basin (France), in: Lindsay, E.H., Fahlbusch, V., Mein, P. (Eds.), European Neogene Mammal Chronology. Springer US, Boston, MA, pp. 157–176.
Ginsburg, L., 2000. Chronologie des dépôts miocènes du Blésois à la Bretagne. Symbioses N.S., 3–16.
Ginsburg, L., 2001. Les faunes de mammifères terrestres du Miocène moyen des faluns du bassin de Savigné-sur-Lathan (France). Geodiversitas 23, 381–394.
Godina, А.Y., David, А.I., 1973. Neoghenovye mestonahojdeniya pozvonocinykh Moldavskoi SSR. „Ştiinţa”, Chişinău, 106 p. [in Russian]
Göhlich, U.B., 1999. Order Proboscidea, in: Gertrud E. Rössner, Kurt Heissig (Eds.), The Miocene Land Mammals of Europe. München, pp. 157–168.
Göhlich U.B. 2020: The proboscidean fauna (Mammalia) from the middle Miocene lignites of Gračanica near Bugojno (Bosnia-Herzegovina). Palaeobiodiversity and Palaeoenvironments 100, 413-436.
Göhlich, U.B., Huttunen, K., 2009. The early Vallesian vertebrates of Atzelsdorf (Late Miocene, Austria). 12. Proboscidea. Annalen des Naturhistorischen Museums in Wien 111A, 635–646.
Gräf, I.E. 1957. Die Prinzipien der Artbestimmung bei Deinotherium. Palaeontographica 180 (A), 131-185.
Guérin, C., Mein, P., 1971. Les principaux gisements de mammifères miocènes et pliocènes du domaine Rhodanien. Documents du Laboratoire Geologique de l’Université de Lyon H.S., 131–170.
Heissig, K., 1989. Neue Ergebnisse zur Stratigraphie der mittleren serie der Oberen SüBwassermolasse Bayerns. Geologica Bavarica 94, 239–257.
Huttunen, K., Göhlich, U.B. 2002. A partial skeleton of Prodeinotherium bavaricum (Proboscidea, Mammalia) from the middle miocene of Unterzolling (Upper Freshwater Molasse, Germany). Geobios 35, 489-514.
Huttunen, K. 2002a. Systematics and Taxomony of the European Deinotheriidae (Proboscidae, Mammaia). Annalen des Naturhistorischen Museums in Wien, 103A, 237-250
Huttunen, K. 2002b. Deinotheriidae (Proboscidea, Mammalia) dental remains from the Miocene of Lower Austria and Burgenland. Annalen des Naturhistorischen Museums in Wien 103 A, 251-285.
Huttunen, K. 2004. On a Prodeinotherium bavaricum (Proboscidea, Mammalia) skeleton from Franzensbad, Czech Republic. Annalen des Naturhistorischen Museums in Wien, 105A, 333-361
Iliopoulos, G., Fassoulas, C., Tzortzi, M. 2014: An almost complete skeleton of a large Deinotherium (Proboscidea, Mammalia) from the Late Miocene of Aghia Photia, Siteia (Crete Island, Greece). Abstract Book of the VIth International Conference on Mammoths and their Relatives. S.A.S.G., Special Volume 102.
Jucsák, T. 1973. Răspîndirea mastodonţilor la vest de Munţii Apuseni. Nymphaea. Muzeul Țării Crișurilor. Oradea. 1: 313-341.
Jucsák, T. 1983. Răspîndirea proboscidienilor în nord-vestul României. Nymphaea. Muzeul Țării Crișurilor. Oradea. 10: 65-85
Konidaris, G.E., Roussiakis, S.J., Athanassiou, A., Theodorou, G.E., 2017. The huge-sized deinothere Deinotherium proavum (Proboscidea, Mammalia) from the Late Miocene localities Pikermi and Halmyropotamos (Greece). Quaternary International 430, 5–21. https://doi.org/10.1016/j.quaint.2016.05.008
Koufos, G.D., Zouros, N., Mourouzidou, O., 2003. Prodeinotherium bavaricum (Proboscidea, Mammalia) from Lesvos island, Greece; the appearance of deinotheres in the eastern Mediterranean. Geobios 36, 305–315. ://doi.org/10.1016/S0016-6995(03)00031-7
Kovachev, D, Nikolov, I. 2006. Deinotherium thraceiensis sp. nov. From the Miocene near Ezerovo, Plovdiv District. Geol Balc 35(3–4), 5-40
Lungu, A., Rzebik-Kowalska, B. 2011. Faunal assemblages, stratigraphy and taphonomy of the Late Miocene localities in the Republic of Moldova. Polish Academy of Sciences, Kraków, pp. 62.
Mazo, A.V. , Montoya, P. 2003. Proboscidea (Mammalia) from the Upper Miocene of Crevillente (Alicante, Spain). Scripta Geologica, 126 : 79-109
Mazo, A.V., Jordá Pardo, J.F. . 1994. Los proboscideos neógenos de Piquera de San Esteban (Cuenca del Duero, Soria). Implicaciones bioestratigráficas. Estudios Geológicos 50(3-4), 239-245.
Ménouret, B., Mein, P. 2008. Les vertébrés du Miocène supérieur de Soblay (Ain, France).Documents des Laboratoires de Géologie de Lyon 165: 1–97
Michaux, J., 1988. Contribution à l’étude du gisement miocène supérieur de Montredon (Hérault) les grands Mammifères. 10 conclusions générales. Palaeovertebrata Mém. extra., 189–192.
Morales, J., Nieto, M., Kohler, M., Moyà-Solà, S. 1999. Large mammals from the Vallesian of Spain, in: Agustí, J., Rook, L., Andrews, P. (Eds.), The Evolution of Neogene Terrestrial Ecosystem in Europe, Hominoid Evolution and Climatic Change in Europe. Cambridge, p. 113–126
Mottl, M. 1970. Die jungtertiären Säugetierfaunen der Steiermark, Südost-Österreichs. Mitteilungen des Museums für Bergbau. Geologie Und Technik Am Landesmuseum Joanneum 31, 3:85.
Moya-Sola, S., Köhler, M., Alba, D.M., Casanovas-Vilar, I., Galindo J. 2004. Pierolapithecus catalaunicus, a New Middle Miocene Great Ape from Spain. Science 306, 1339–1344. doi.org/10.1126/science.1103094
Pickford, M., Pourabrishami, Z. 2013. Deciphering Dinotheriensande deinotheriid diversity. Palaeobiodiversity and Palaeoenvironments 93 (2): 121 150. doi.org/10.1007/s12549-013-0115-y
Rabeder, G. 1989. Die Säugetiere des Pontien in Österreich und Ungarn. – In: Malez, M. & Stevanović, P. (Eds.): Chronostratigraphie und Neostratotypen. Neogen der Westlichen (Zentralen) Paratethys, Band VIII Pontien, 821–836, Zagreb–Beograd (Jugo-slawische Akademie der Wissenschaften und Künste)
Sabol, M., Holec, P. 2002. Temporal and spatial distribution of Miocene mammals in the western carpathians (Slovakia). Geologica Carpathica 53(4), 269—279.
Sach von, V.J., Heizmann, E.P.J. 2001. Stratigraphy and mammal faunas of the Brackwassermolasse in the surroundings of Ulm (Southwest Germany). Stuttgarter Beiträge zur Naturkunde Serie B 310, 1–95.
Santafé, J.V., Calzada, S., Casanovas, M.L. 1979. Precisiones a la estratigrafía del Vallesiense terminal de los alrededores de Terrassa (Barcelona). Estudios Geologicos, 35: 291-298.
Svistun, V.I. 1974. Dinotheriums of Ukraine [in Russian]. Naukovka dumka, Kiev.
Thenius, E. 1982. Ein Menschenaffenfund (Primates: Pongidae) aus dem Pannon (Jung-Miozän) von Niederösterreich. Folia Primatologica 39(3-4), 187–200. doi:10.1159/000156077
Tibuleac, P. 2018. Two medium-sized deinotheres (Proboscidea: Mammalia) from the Miocene rocks of Eastern Carpathians Foreland (Romania). Geological Quarterly 62(3), 669–684.
Tobien, H. 1988. Contributionàl’étude du gisement Miocène superieur de Montredon (Herault). Les grands mammifères. 7. Les proboscidiens Deinotheriidae.Palaeovertebrata, Mémoire Extraordinaire 135–175.
Tobien, H. 1986. Die jungtertiäre Fossilgrabungsstätte Höwenegg im Hegau (Südwestdeutschland). Ein Statusbericht. Carolinea 44, 9–34.
Tóth, C., Hyžný, M. 2013. Prodeinotherium bavaricum (Proboscidea, Mammalia) from Middle Miocene tuffaceous sediments near Svinná (Danube Basin, Slovakia). Acta Geologica Slovaca 5(2), 135–140.
Vislobokova, I.A. 2007. New Data on Late Miocene Mammals of Kohfidisch, Austria. Paleontological Journal 41( 4): 451–460.
Weinsheimer, O. 1883. Über Dinotherium Giganteum Kaup. Paläontologische Abhandlungen, 1(3), 3-77.
Zapfe, H. 1954. Die Fauna der miozänen Spaltenfüllung von Neudorf a. d. (CRS.) Proboscidea. Sitzungsberichte der Akademie der Wissenschaften, mathematisch-naturwissenschaftliche Klasse 163, 71-87.
